# Immune landscape of a genetically-engineered murine model of glioma relative to human glioma by single-cell sequencing

**DOI:** 10.1101/2020.05.11.088708

**Authors:** Daniel B. Zamler, Takashi Shingu, Laura M. Kahn, Cynthia Kassab, Martina Ott, Katarzyna Tomczak, Jintan Liu, Yating Li, Ivy Lai, Cassian Yee, Kunal Rai, Stephanie S. Watowich, Amy B. Heimberger, Giulio F. Draetta, Jian Hu

**Affiliations:** The University of Texas MD Anderson Cancer Center Department of Genomic Medicine; The University of Texas MD Anderson Cancer Center Department of Cancer Biology; The University of Texas MD Anderson Cancer Center UT Health Graduate School of Biomedical Sciences; The University of Texas MD Anderson Cancer Center Department of Immunology; The University of Texas MD Anderson Cancer Center Department of Neurosurgery; The University of Texas MD Anderson Cancer Center Department of Melanoma Medical Oncology

**Keywords:** GBM, Quaking, QPP Model, Single Cell Sequencing, Immunotherapy, QKI

## Abstract

**Background:** This study focuses on the evaluation of intratumoral immune infiltrates of the *Qk/trp53/Pten* (QPP) triple-knockout mouse model of glioblastoma with the purpose of establishing its relevance compared to the human disease. This included an analysis at the single cell level, of immune cells composition in both spontaneous and implanted mouse tumors and of samples obtained from human tumor resections.

**Methods:** We analyzed a cohort of fifteen spontaneous QPP mice, nine implanted QPP mice and 10 glioma patients by standard immune profiling methods such as IHC. Of those, we analyzed three spontaneous QPP mice, three implanted QPP mice, and 10 glioma patients by single cell RNA sequencing.

**Results:** In the QPP samples we identified a predominantly myeloid cell population of monocytes, macrophages, and microglia, with minor populations of T, B, and NK cells. When comparing spontaneous and implanted mouse samples, we found that there were more neutrophil, T and NKT cells in the implanted model. In human samples, most of the lymphoid and myeloid compartments were immunosuppressive. While the complexity of the myeloid cell populations is preserved between the QPP model and the human disease, we observed significantly more immune-stimulatory populations in the implanted mouse model.

**Conclusions:** We found that, despite differences at the subpopulation level, the immunosuppressive nature of the immune system in glioma, is recapitulated in our mouse model. Although we observed differences in the proportions of immune infiltrates derived from the spontaneous and implanted mouse models and in LGG compared to GBM, the major constituents are present in all cases and these differences may be caused by various etiological or pathogenic influences on tumor-immune interactions.

**Key Points:**

- New GBM mouse model for immunotherapy
- Single cell profiling of the immune systems in human and mouse GBM
