## Supplementary material for "Immune landscape of a genetically-engineered murine model of glioma relative to human glioma by single-cell sequencing": Table

### Sheet: Mouse
Cluster	Biological Processes	Cellular Component	Molecular Function
Cxcl12hi Cd14hi Neutrophils
Cd14lo Neutrophils
Il1-bhi Neutrophils
Cd11c+ Csf1r+ Cx3cr1+ Macrophages
Il-1blo Neutrophils
Treg/NKT
Tgfb1+ Macrophages
MhcII+ APC
IFN gamma responsive Mono/Macro
Metabolically active Mono/Macro
Cd8+ T cell
Microglia
Metabolically active lymphoid cluster
B cells
Dendritic cells
pDCs

### Sheet: Human
Cluster	Biological Processes	Cellular Component	Molecular Function
IL7R+ T or lymphoid
APOE+ APOC1+ Macrophages
CD8+ T cells
MRC1+ Macrophages
SPP1+ Macrophages
LYZhi Neutrophil
NKG7hi ILCs
PRF1hi ILCs
DCs
Metabolically active lymphoid
FN1+ Macrophages
B Cells
IFNg+ CD8+ T cells
LYZlo Neutrophil
HSP/ribosome protein enriched lymphoid
Metabolically active Macrophages
Proliferating Macrophages
Minor Myeloid Population
Non-Immune
Non-Immune
